# Development of the myzozoan aquatic parasite *Perkinsus marinus* as a versatile experimental genetic model organism

**DOI:** 10.1101/2021.06.11.447996

**Authors:** Elin Einarsson, Imen Lassadi, Jana Zielinski, Qingtian Guan, Tobias Wyler, Arnab Pain, Sebastian G. Gornik, Ross F. Waller

## Abstract

The phylum Perkinsozoa is an aquatic parasite lineage that has devastating effects on commercial and natural mollusc populations, and also comprises parasites of algae, fish and amphibians. They are related to, and share much of their biology with, dinoflagellates and apicomplexans and thus offer excellent genetic models for both parasitological and evolutionary studies. Genetic transformation has been previously achieved for select *Perkinsus* spp. but with few tools for transgene expression and only limited selection efficacy. We thus sought to expand the power of experimental genetic tools for *Perkinsus marinus* — the principal perkinsozoan model to date. We constructed a modular plasmid assembly system that enables expression of multiple genes simultaneously. We developed an efficient selection system for three drugs, puromycin, bleomycin and blasticidin, that achieves transformed cell populations in as little as three weeks. We developed and quantified eleven new promoters of variable expression strength. Furthermore, we identified that genomic integration of transgenes is predominantly via non-homologous recombination and often involves transgene fragmentation including deletion of some introduced elements. To counter these dynamic processes, we show that bi-cistronic transcripts using the viral 2A peptides can couple selection systems to the maintenance of the expression of a transgene of interest. Collectively, these new tools and insights provide new capacity to efficiently genetically modify and study *Perkinsus* as an aquatic parasite and evolutionary model.
