## Supplementary material for "Development of the myzozoan aquatic parasite *Perkinsus marinus* as a versatile experimental genetic model organism": Table S1

### Sheet: Primer sequences
Level 0 parts	BpiI, overhangs
Name	Sequence
luc fwd1	TGTGAAGACTTAATGGAAGATGCCAAAAACATTAAGAAGG
luc rev1	TGTGAAGACTTTCCCGTCCTCGAGTGGGTAG
luc fwd2	TGTGAAGACTTGGGACCGCCGGCGAGCAG
luc rev2	TGTGAAGACTTAAGCTTAGACGTTGATCCTGGCGCTGGCG
pac fwd1	TGTGAAGACTTAATGACCGAGTACAAGCCCACGG
pac rev1	TGTGAAGACAACGGAAGTCTCCAGGAAGGCG
pac fwd2	TGTGAAGACAATCCGCGCCCCGCAACCTC
pac rev2	TGTGAAGACTTAAGCTCAGGCACCGGGCTTGCG
moeprom fwd1	TATGAAGACATGGAGCTCGTAATGAGCCCAACCATTATC
moeprom rev1	TATGAAGACATCACTTTGGTTTCCATCGAACATCAGTGC
moeprom fwd2	TATGAAGACATAGTGGCAGGGTTCGTACTTCCC
moeprom rev2	TATGAAGACATCATTATTGCGTTGAACAGCGGGATAGAGATTC
moe500prom	AGAAGACTTGGAGGAACCCGTTCTCGGCCAAACC
moe500prom	AGAAGACTTCATTTGTATCCTTGAAGTTAACG
Bsr	AGAAGACATAATGCCTTTGTCTCAAGAAGAATCC
Bsr	AGAAGACATCCTCAGAGATGGGGATGCTGTTGATTG
Ble	AGAAGACATGAGGACTACAGCGTCGCCAGCGCAGC
Ble	AGAAGACATAAGCTTAGCCCTCCCACACATAACC
moe	AGAAGACATAATGGCCAAGTTGACCAGTGC
moe	AGAAGACATAAGCTCAGTCCTGCTCCTCG
moe 3'UTR fwd	AGAAGACTTGCTTGACACACATCTAGTTGAGATCTAC
moe 3'UTR rev	AGAAGACTTAGCGATGACCCAATCATGGAGCCGGAAGC
Level 1 parts	BsaI, overhangs
Name	Sequence
Cen-ARS fwd 1	AGGTCTCTGGAGCAGCGAGCATCACGTGC
Cen-ARS-rev1	AGGTCTCTCGTGTGTGGTCCTCTACACAGAC
Cen-ARS-fwd2	AGGTCTCTCACGAAAATCCTGTGATTTTACATTTTAC
Cen-ARS rev2	AGGTCTCTAGCGGCTTTCTGCTCTGTCATCTTTG
H4s5prom_fwd1	TGTGGTCTCTGAGGGATATGCGTAACTGCAACACCCG
H4s5prom_rev1	TGTGGTCTCTGTAGGCAGACGGACAGAGTTGG
H4s5prom_fwd2	TGTGGTCTCTCTACCAGCTATGCCGTGTACCC
H4s5prom_rev2	TGTGGTCTCTCATTGGGATTGACTGTGTGTTTGAGTTTAACTGC
S5AR1prom_fwd	AGGTCTCTGGAGGCTACTACTCATTATAGAAGTTAAGAGACG
S5AR1prom_rev	AGGTCTCTCATTTTTAGGCTTACCCTAACGAGC
Sec61prom fwd	TATGGTCTCTGGAGGACGTTTGGTTGTCGCCCGTAGATTTC
Sec61prom rev	TATGGTCTCTCATTCTGAGGAGCACAGCAGGTCCTACTATG
GPIprom fwd	TATGGTCTCTGGAGACCTGTAAGAAAATTTCTCCACATATTCTTAG
GPIprom rev	TATGGTCTCTCATTCCTAGTCTATGGAAATGAACTGAATCGATGGTA
SODprom fwd	AGGTCTCTGGAGGCCTTTGCATTCGATATGTGG
SODprom rev	AGGTCTCTCATTGTTTCCAACAAATTACTCAACAAGG
MDHprom fwd	AGGTCTCTGGAGGTATAAACTGTTTGTCATATTTGCACG
MDHprom rev	AGGTCTCTCATTGACTTGAGTGTTGCGTTTGTATGGTAG
PRDXprom fwd	AGGTCTCTGGAGCTTACAAAATCTACCCCAGAAAGC
PRDXprom rev	AGGTCTCTCATTGCCAATGAATAACCGAAGAAC
Bip prom fwd	TATGGTCTCTGGAGCTTCCATTCCAGGCTGTACGATGC
Bip prom rev	TATGGTCTCTCATTGGTGGGGTAAAAACGGGGACCTGTTAG
GAPDHprom_fwd	TGTGGTCTCTGAGGGGACGGCTTCAGCGCTCGTCATG
GAPDHprom_rev	TGTGGTCTCTCATTGTAAGAGTTTGCGTGTACAGCGGACTCTCC
HSP90prom fwd	TATGGTCTCTGGAGCTACGAATGAGAGAGCGAGACAGG
HSP90prom rev	TATGGTCTCTCATTCGTAGTAGTAGGCTGCCGGG
IspD fwd	TATGGTCTCTAATGGTTAAACCCGTTGTTATTAATGATAGG
IspD rev	TATGGTCTCTCGAATGGGAGAAACTCTTGGCCATC
Bidirectional PRDX promoter	Primers for overlap extension PCRs, underlined indictates overlapping sequences.
Moe term rc fwd	TATGGTCTCAGGAGTGACCCAATCATGGAGCCGGAAG	Reverse complement MOE terminator sequence, to be fused to reverse complement Luciferase, flanked by overhang and BsaI
Moe term rc rev	CCAGCGCCAGGATCAACGTCTAAGACACACATCTAGTTGAGATCTACATCAATG	Reverse complement MOE terminator sequence, to be fused to reverse complement Luciferase
Luc rc fwd	CATTGATGTAGATCTCAACTAGATGTGTGTCTTAGACGTTGATCCTGGCGCTGG	Reverse complement Luciferase sequence, stop codon, underlined seq match Moe terminator and enables fusion
Luc rc rev	GCTTTCTGGGGTAGATTTTGTAAGACTTTCTTTAAATGGAAGATGCCAAAAACATTAAGAAGG	Reverse complement Luciferase sequence, start codon, underlined sequence match PRDX promoter and enables fusion
PRDXprom fwd	CCTTCTTAATGTTTTTGGCATCTTCCATTTAAAGAAAGTCTTACAAAATCTACCCCAGAAAGC	PRDX promoter forward primer, underlined sequence matches Luciferase and enables fusion
moe term rev	ATAGGTCTCTAGCGTGACCCAATCATGGAGCCGGAAGC	Moe terminator rev primer, to be paird with PRDXprom fwd and used with 'pRFW_Pm_L1_PAC3' plasmid, flanked by overhang and BsaI
Primers for 2A plasmids
mCherry NO STOP fwd	TATGAAGACATCTCATTCGATGGTGAGCAAGGGCG	Primers to amplify mCherry without the stop codon. Overhangs underlined are compatible with Level 0 universal acceptor vector. Overhang in bold are used to assemble parts into Level 1 plasmids.
mCherry NO STOP rev	TATGAAGACTACTCGAGCCCTTGTACAGCTCGTCCATGCCG
P2A lvl0 fwd	TATGAAGACATCTCAGGCTCGGGAGCCACGAAC	Primers to amplify 'P2A-PAC- moe terminator' from gene string. Overhangs underlined are compatible with Level 0 universal acceptor vector. Overhang in bold are used to assemble parts into Level 1 plasmids.
T2A lvl0 fwd	TATGAAGACATCTCAGGCTCGGGAGAGGGCAGAG	Primers to amplify 'T2A-PAC- moe terminator' from gene string. Overhangs underlined are compatible with Level 0 universal acceptor vector. Overhang in bold are used to assemble parts into Level 1 plasmids.
2A lvl0 rev	TATGAAGACTACTCGAGCGATGACCCAATCATGGAG	Reverse primer to be used with P2A fwd or T2A fwd. Overhangs underlined are compatible with Level 0 universal acceptor vector. Overhang in bold are used to assemble parts into Level 1 plasmids.
Sequencing primers
Level 0 seq fwd	GCCGCAGCCGAACGACCG
Level 0 seq rev	TGCCACCTGACGTCTAAGAA
Level 1 fwd	TAATACGACTCACTATAGGG
Level 1 rev	ACGACAGGTTTCCCGACTGG

### Sheet: GoldenGate plasmids info & seq
Plasmid Name	Plasmid Type	Purpose	Gene or insert Name	Positions of genes/inserts in seq (start-stop)	Backbone Name	Promoter	Bacterial Resistance	Selectable Marker	Full sequence
pRFW_Pm_L0_proMOE500	Level 0	MOE promoter cloning to use for gene expression	truncated functional version of MOE promoter (519 bp)	MOE promoter: 2237 – 2755	pICH41295	NA	Spectinomycin	NA	GTGGCTCTTCAGTGGACGAAAGGGCCTCGTGATACGCCTATTTTTATAGGTTAATGTCATGATAATAATGGTTTCTTAGACGTCAGGTGGCACTTTTCGGGGAAATGTGCGCGGAACCCCTATTTGTTTATTTTTCTAAATACATTCAAATATGTATCCGCTCATGAGACAATAACCCTGATAAATGCTTCAATAATATTGAAAAAGGAAGAGTATGCGCTCACGCAACTGGTCCAGAACCTTGACCGAACGCAGCGGTGGTAACGGCGCAGTGGCGGTTTTCATGGCTTGTTATGACTGTTTTTTTGGGGTACAGTCTATGCCTCGGGCATCCAAGCAGCAAGCGCGTTACGCCGTGGGTCGATGTTTGATGTTATGGAGCAGCAACGATGTTACGCA…
pRFW_Pm_L0_proMOE	Level 0	MOE promoter cloning to use for gene expression	MOE promoter (1097 bp)	MOE promoter: 2236 – 3332	pICH41295	NA	Spectinomycin	NA	GTGGCTCTTCAGTGGACGAAAGGGCCTCGTGATACGCCTATTTTTATAGG TTAATGTCATGATAATAATGGTTTCTTAGACGTCAGGTGGCACTTTTCGG GGAAATGTGCGCGGAACCCCTATTTGTTTATTTTTCTAAATACATTCAAA TATGTATCCGCTCATGAGACAATAACCCTGATAAATGCTTCAATAATATT GAAAAAGGAAGAGTATGCGCTCACGCAACTGGTCCAGAACCTTGACCGAA CGCAGCGGTGGTAACGGCGCAGTGGCGGTTTTCATGGCTTGTTATGACTG TTTTTTTGGGGTACAGTCTATGCCTCGGGCATCCAAGCAGCAAGCGCGTT ACGCCGTGGGTCGATGTTTGATGTTATGGAGCAGCAACGATG…
pRFW_L0_Pac	Level 0	Puromycin resistance gene used for drug selection of positive transnformants	Puromycin N-acetyltransferase	Puromycin N-acetyltransferase: 2236 – 2832	pICH41308	NA	Spectinomycin	NA	GTGGCTCTTCAGTGGACGAAAGGGCCTCGTGATACGCCTATTTTTATAGG TTAATGTCATGATAATAATGGTTTCTTAGACGTCAGGTGGCACTTTTCGG GGAAATGTGCGCGGAACCCCTATTTGTTTATTTTTCTAAATACATTCAAA TATGTATCCGCTCATGAGACAATAACCCTGATAAATGCTTCAATAATATT GAAAAAGGAAGAGTATGCGCTCACGCAACTGGTCCAGAACCTTGACCGAA CGCAGCGGTGGTAACGGCGCAGTGGCGGTTTTCATGGCTTGTTATGACTG TTTTTTTGGGGTACAGTCTATGCCTCGGGCATCCAAGCAGCAAGCGCGTT ACGCCGTGGGTCGATGTTTGATGTTATGGAGCAGCAACGATG…
pRFW_L0_Ble	Level 0	Bleomycin resistance gene used for drug selection of positive transformants	Bleomycin resistence gene	Bleomycin: 2236 – 2607	pICH41308	NA	Spectinomycin	NA	GTGGCTCTTCAGTGGACGAAAGGGCCTCGTGATACGCCTATTTTTATAGG TTAATGTCATGATAATAATGGTTTCTTAGACGTCAGGTGGCACTTTTCGG GGAAATGTGCGCGGAACCCCTATTTGTTTATTTTTCTAAATACATTCAAA TATGTATCCGCTCATGAGACAATAACCCTGATAAATGCTTCAATAATATT GAAAAAGGAAGAGTATGCGCTCACGCAACTGGTCCAGAACCTTGACCGAA CGCAGCGGTGGTAACGGCGCAGTGGCGGTTTTCATGGCTTGTTATGACTG TTTTTTTGGGGTACAGTCTATGCCTCGGGCATCCAAGCAGCAAGCGCGTT ACGCCGTGGGTCGATGTTTGATGTTATGGAGCAGCAACGATG…
pRFW_L0_Bsr	Level 0	Blasticidin S resistance gene used for drug selection of positive transformants	Blasticidin-S deaminase	Blasticidin S deaminase: 2236 – 2625	pICH41308	NA	Spectinomycin	NA	GTGGCTCTTCAGTGGACGAAAGGGCCTCGTGATACGCCTATTTTTATAGG TTAATGTCATGATAATAATGGTTTCTTAGACGTCAGGTGGCACTTTTCGG GGAAATGTGCGCGGAACCCCTATTTGTTTATTTTTCTAAATACATTCAAA TATGTATCCGCTCATGAGACAATAACCCTGATAAATGCTTCAATAATATT GAAAAAGGAAGAGTATGCGCTCACGCAACTGGTCCAGAACCTTGACCGAA CGCAGCGGTGGTAACGGCGCAGTGGCGGTTTTCATGGCTTGTTATGACTG TTTTTTTGGGGTACAGTCTATGCCTCGGGCATCCAAGCAGCAAGCGCGTT ACGCCGTGGGTCGATGTTTGATGTTATGGAGCAGCAACGATG…
pRFW_L0_LUC	Level 0	Luciferase gene cloned to assess promoter strength	Firefly luciferase	Luciferase: 2236 – 4008	pICH41308	NA	Spectinomycin	NA	GTGGCTCTTCAGTGGACGAAAGGGCCTCGTGATACGCCTATTTTTATAGG TTAATGTCATGATAATAATGGTTTCTTAGACGTCAGGTGGCACTTTTCGG GGAAATGTGCGCGGAACCCCTATTTGTTTATTTTTCTAAATACATTCAAA TATGTATCCGCTCATGAGACAATAACCCTGATAAATGCTTCAATAATATT GAAAAAGGAAGAGTATGCGCTCACGCAACTGGTCCAGAACCTTGACCGAA CGCAGCGGTGGTAACGGCGCAGTGGCGGTTTTCATGGCTTGTTATGACTG TTTTTTTGGGGTACAGTCTATGCCTCGGGCATCCAAGCAGCAAGCGCGTT ACGCCGTGGGTCGATGTTTGATGTTATGGAGCAGCAACGATG…
pRFW_Pm_L0_MOE	Level 0	MOE gene	MOE	MOE: 2236 – 2637	pAGM1287	NA	Spectinomycin	NA	GTGGCTCTTCAGTGGACGAAAGGGCCTCGTGATACGCCTATTTTTATAGG TTAATGTCATGATAATAATGGTTTCTTAGACGTCAGGTGGCACTTTTCGG GGAAATGTGCGCGGAACCCCTATTTGTTTATTTTTCTAAATACATTCAAA TATGTATCCGCTCATGAGACAATAACCCTGATAAATGCTTCAATAATATT GAAAAAGGAAGAGTATGCGCTCACGCAACTGGTCCAGAACCTTGACCGAA CGCAGCGGTGGTAACGGCGCAGTGGCGGTTTTCATGGCTTGTTATGACTG TTTTTTTGGGGTACAGTCTATGCCTCGGGCATCCAAGCAGCAAGCGCGTT ACGCCGTGGGTCGATGTTTGATGTTATGGAGCAGCAACGATG…
pRFW_L0_CT-mCherry_NoStop	Level 0	C-terminal tag, compatible with 2A cloning parts	mCherry no stop	mCherry: 2058 – 2765	pAGM9121	NA	Spectinomycin	NA	GTGCCGAGGCACGAACCCAGTGGACATAAGCCTGTTCGGTTCGTAAGCTGTAATGCAAGTAGCGTATGCGCTCACGCAACTGGTCCAGAACCTTGACCGAACGCAGCGGTGGTAACGGCGCAGTGGCGGTTTTCATGGCTTGTTATGACTGTTTTTTTGGGGTACAGTCTATGCCTCGGGCATCCAAGCAGCAAGCGCGTTACGCCGTGGGTCGATGTTTGATGTTATGGAGCAGCAACGATGTTACGCAGCAGGGCAGTCGCCCTAAAACAAAGTTAAACATCATGGGGGAAGCGGTGATCGCCGAAGTATCGACTCAACTATCAGAGGTAGTTGGCGTCATCGAGCGCCATCTCGAACCGACGTTGCTGGCCGTACATTTGTACGGCTCCGCAGTGG…
pRFW_L0_CT-mCherry	Level 0	C-terminal tag	mCherry	mCherry: 2236 – 2946	pAGM1301	NA	Spectinomycin	NA	GTGGCTCTTCAGTGGACGAAAGGGCCTCGTGATACGCCTATTTTTATAGG TTAATGTCATGATAATAATGGTTTCTTAGACGTCAGGTGGCACTTTTCGG GGAAATGTGCGCGGAACCCCTATTTGTTTATTTTTCTAAATACATTCAAA TATGTATCCGCTCATGAGACAATAACCCTGATAAATGCTTCAATAATATT GAAAAAGGAAGAGTATGCGCTCACGCAACTGGTCCAGAACCTTGACCGAA CGCAGCGGTGGTAACGGCGCAGTGGCGGTTTTCATGGCTTGTTATGACTG TTTTTTTGGGGTACAGTCTATGCCTCGGGCATCCAAGCAGCAAGCGCGTT ACGCCGTGGGTCGATGTTTGATGTTATGGAGCAGCAACGATG…
pRFW_L0_T2A_PAC	Level 0	T2A peptide sequenced followed by Puromycin N-acetyltransferase	Puromycin N-acetyltransferase	T2A: 2054 – 2116, PAC: 2117 – 2716, Terminator: 2717 – 3007	pAGM9121	NA	Spectinomycin	puromycin	GTGCCGAGGCACGAACCCAGTGGACATAAGCCTGTTCGGTTCGTAAGCTGTAATGCAAGTAGCGTATGCGCTCACGCAACTGGTCCAGAACCTTGACCGAACGCAGCGGTGGTAACGGCGCAGTGGCGGTTTTCATGGCTTGTTATGACTGTTTTTTTGGGGTACAGTCTATGCCTCGGGCATCCAAGCAGCAAGCGCGTTACGCCGTGGGTCGATGTTTGATGTTATGGAGCAGCAACGATGTTACGCAGCAGGGCAGTCGCCCTAAAACAAAGTTAAACATCATGGGGGAAGCGGTGATCGCCGAAGTATCGACTCAACTATCAGAGGTAGTTGGCGTCATCGAGCGCCATCTCGAACCGACGTTGCTGGCCGTACATTTGTACGGCTCCGCAGTGG…
pRFW_L0_P2A_PAC	Level 0	P2A peptide sequenced followed by Puromycin N-acetyltransferase	Puromycin N-acetyltransferase	P2A: 2054 – 2119, PAC: 2120 – 2719, Moe terminator: 2720 – 3010	pAGM9121	NA	Spectinomycin	puromycin	GTGCCGAGGCACGAACCCAGTGGACATAAGCCTGTTCGGTTCGTAAGCTGTAATGCAAGTAGCGTATGCGCTCACGCAACTGGTCCAGAACCTTGACCGAACGCAGCGGTGGTAACGGCGCAGTGGCGGTTTTCATGGCTTGTTATGACTGTTTTTTTGGGGTACAGTCTATGCCTCGGGCATCCAAGCAGCAAGCGCGTTACGCCGTGGGTCGATGTTTGATGTTATGGAGCAGCAACGATGTTACGCAGCAGGGCAGTCGCCCTAAAACAAAGTTAAACATCATGGGGGAAGCGGTGATCGCCGAAGTATCGACTCAACTATCAGAGGTAGTTGGCGTCATCGAGCGCCATCTCGAACCGACGTTGCTGGCCGTACATTTGTACGGCTCCGCAGTGG…
pRFW_Pm_L0_terMOE	Level 0	MOE terminator cloning to use for gene expression regulation	MOE terminator	MOE terminator: 2236 - 2517	pICH41276	NA	Spectinomycin	NA	GTGGCTCTTCAGTGGACGAAAGGGCCTCGTGATACGCCTATTTTTATAGG TTAATGTCATGATAATAATGGTTTCTTAGACGTCAGGTGGCACTTTTCGG GGAAATGTGCGCGGAACCCCTATTTGTTTATTTTTCTAAATACATTCAAA TATGTATCCGCTCATGAGACAATAACCCTGATAAATGCTTCAATAATATT GAAAAAGGAAGAGTATGCGCTCACGCAACTGGTCCAGAACCTTGACCGAA CGCAGCGGTGGTAACGGCGCAGTGGCGGTTTTCATGGCTTGTTATGACTG TTTTTTTGGGGTACAGTCTATGCCTCGGGCATCCAAGCAGCAAGCGCGTT ACGCCGTGGGTCGATGTTTGATGTTATGGAGCAGCAACGATG…
pRFW_Pm_L1_LUC1	Level 1 position 1	Luciferase expression by novel promoter and MOE terminator sequences	Firefly luciferase	H4 promoter: 405 – 1393, Luc: 1394 – 3174, Terminator: 3175 – 3462	Level 1 position 1	Histone H4	Kanamycin	NA	CTAAATTGTAAGCGTTAATATTTTGTTAAAATTCGCGTTAAATTTTTGTTAAATCAGCTCATTTTTTAACCAATAGGCCGAAATCGGCAAAATCCCTTATAAATCAAAAGAATAGACCGAGATAGGGTTGAGTGGCCGCTACAGGGCGCTCCCATTCGCCATTCAGGCTGCGCAACTGTTGGGAAGGGCGTTTCGGTGCGGGCCTCTTCGCTATTACGCCAGCTGGCGAAAGGGGGATGTGCTGCAAGGCGATTAAGTTGGGTAACGCCAGGGTTTTCCCAGTCACGACGTTGTAAAACGACGGCCAGTGAGCGCGACGTAATACGACTCACTATAGGGCGAATTGAAGGAAGGCCGTCAAGGCCACGTGTCTTGTCCAGGCGCGCCAGAAGACAATGC…
pRFW_Pm_L1_LUC2	Level 1 position 1	Luciferase expression by novel promoter and MOE terminator sequences	Firefly luciferase	SMC promoter: 405 – 1262, Luc: 1263 – 3043, Terminator: 3044 – 3331	Level 1 position 1	SMC	Kanamycin	NA	CTAAATTGTAAGCGTTAATATTTTGTTAAAATTCGCGTTAAATTTTTGTTAAATCAGCTCATTTTTTAACCAATAGGCCGAAATCGGCAAAATCCCTTATAAATCAAAAGAATAGACCGAGATAGGGTTGAGTGGCCGCTACAGGGCGCTCCCATTCGCCATTCAGGCTGCGCAACTGTTGGGAAGGGCGTTTCGGTGCGGGCCTCTTCGCTATTACGCCAGCTGGCGAAAGGGGGATGTGCTGCAAGGCGATTAAGTTGGGTAACGCCAGGGTTTTCCCAGTCACGACGTTGTAAAACGACGGCCAGTGAGCGCGACGTAATACGACTCACTATAGGGCGAATTGAAGGAAGGCCGTCAAGGCCACGTGTCTTGTCCAGGCGCGCCAGAAGACAATGC…
pRFW_Pm_L1_LUC3	Level 1 position 1	Luciferase expression by novel promoter and MOE terminator sequences	Firefly luciferase	Sec61a promoter: 405 – 932, Luc: 933 – 2709, Terminator: 2710 – 2994,	Level 1 position 1	Sec61	Kanamycin	NA	CTAAATTGTAAGCGTTAATATTTTGTTAAAATTCGCGTTAAATTTTTGTTAAATCAGCTCATTTTTTAACCAATAGGCCGAAATCGGCAAAATCCCTTATAAATCAAAAGAATAGACCGAGATAGGGTTGAGTGGCCGCTACAGGGCGCTCCCATTCGCCATTCAGGCTGCGCAACTGTTGGGAAGGGCGTTTCGGTGCGGGCCTCTTCGCTATTACGCCAGCTGGCGAAAGGGGGATGTGCTGCAAGGCGATTAAGTTGGGTAACGCCAGGGTTTTCCCAGTCACGACGTTGTAAAACGACGGCCAGTGAGCGCGACGTAATACGACTCACTATAGGGCGAATTGAAGGAAGGCCGTCAAGGCCACGTGTCTTGTCCAGGCGCGCCAGAAGACAATGC…
pRFW_Pm_L1_LUC4	Level 1 position 1	Luciferase expression by novel promoter and MOE terminator sequences	Firefly luciferase	GPI promoter: 405 – 1085, Luc: 1086 – 2861, Terminator: 2862 – 3146	Level 1 position 1	GPI	Kanamycin	NA	CTAAATTGTAAGCGTTAATATTTTGTTAAAATTCGCGTTAAATTTTTGTTAAATCAGCTCATTTTTTAACCAATAGGCCGAAATCGGCAAAATCCCTTATAAATCAAAAGAATAGACCGAGATAGGGTTGAGTGGCCGCTACAGGGCGCTCCCATTCGCCATTCAGGCTGCGCAACTGTTGGGAAGGGCGTTTCGGTGCGGGCCTCTTCGCTATTACGCCAGCTGGCGAAAGGGGGATGTGCTGCAAGGCGATTAAGTTGGGTAACGCCAGGGTTTTCCCAGTCACGACGTTGTAAAACGACGGCCAGTGAGCGCGACGTAATACGACTCACTATAGGGCGAATTGAAGGAAGGCCGTCAAGGCCACGTGTCTTGTCCAGGCGCGCCAGAAGACAATGC…
pRFW_Pm_L1_LUC5	Level 1 position 1	Luciferase expression by novel promoter and MOE terminator sequences	Firefly luciferase	SOD promoter: 405 – 1307, Luc: 1308 – 3088, Terminator: 3089 - 3376	Level 1 position 1	SOD	Kanamycin	NA	CTAAATTGTAAGCGTTAATATTTTGTTAAAATTCGCGTTAAATTTTTGTTAAATCAGCTCATTTTTTAACCAATAGGCCGAAATCGGCAAAATCCCTTATAAATCAAAAGAATAGACCGAGATAGGGTTGAGTGGCCGCTACAGGGCGCTCCCATTCGCCATTCAGGCTGCGCAACTGTTGGGAAGGGCGTTTCGGTGCGGGCCTCTTCGCTATTACGCCAGCTGGCGAAAGGGGGATGTGCTGCAAGGCGATTAAGTTGGGTAACGCCAGGGTTTTCCCAGTCACGACGTTGTAAAACGACGGCCAGTGAGCGCGACGTAATACGACTCACTATAGGGCGAATTGAAGGAAGGCCGTCAAGGCCACGTGTCTTGTCCAGGCGCGCCAGAAGACAATGC…
pRFW_Pm_L1_LUC6	Level 1 position 1	Luciferase expression by novel promoter and MOE terminator sequences	Firefly luciferase	MDH promoter: 405 – 922, Luc: 923 – 2699, Terminator: 2700 - 2984	Level 1 position 1	MDH	Kanamycin	NA	CTAAATTGTAAGCGTTAATATTTTGTTAAAATTCGCGTTAAATTTTTGTTAAATCAGCTCATTTTTTAACCAATAGGCCGAAATCGGCAAAATCCCTTATAAATCAAAAGAATAGACCGAGATAGGGTTGAGTGGCCGCTACAGGGCGCTCCCATTCGCCATTCAGGCTGCGCAACTGTTGGGAAGGGCGTTTCGGTGCGGGCCTCTTCGCTATTACGCCAGCTGGCGAAAGGGGGATGTGCTGCAAGGCGATTAAGTTGGGTAACGCCAGGGTTTTCCCAGTCACGACGTTGTAAAACGACGGCCAGTGAGCGCGACGTAATACGACTCACTATAGGGCGAATTGAAGGAAGGCCGTCAAGGCCACGTGTCTTGTCCAGGCGCGCCAGAAGACAATGC…
pRFW_Pm_L1_LUC7	Level 1 position 1	Luciferase expression by novel promoter and MOE terminator sequences	Firefly luciferase	PRDX promoter: 405 – 1071, Luc: 1072 – 2852, Terminator: 2853 – 3140	Level 1 position 1	PRDX	Kanamycin	NA	CTAAATTGTAAGCGTTAATATTTTGTTAAAATTCGCGTTAAATTTTTGTTAAATCAGCTCATTTTTTAACCAATAGGCCGAAATCGGCAAAATCCCTTATAAATCAAAAGAATAGACCGAGATAGGGTTGAGTGGCCGCTACAGGGCGCTCCCATTCGCCATTCAGGCTGCGCAACTGTTGGGAAGGGCGTTTCGGTGCGGGCCTCTTCGCTATTACGCCAGCTGGCGAAAGGGGGATGTGCTGCAAGGCGATTAAGTTGGGTAACGCCAGGGTTTTCCCAGTCACGACGTTGTAAAACGACGGCCAGTGAGCGCGACGTAATACGACTCACTATAGGGCGAATTGAAGGAAGGCCGTCAAGGCCACGTGTCTTGTCCAGGCGCGCCAGAAGACAATGC…
pRFW_Pm_L1_LUC8	Level 1 position 1	Luciferase expression by novel promoter and MOE terminator sequences	Firefly luciferase	BiP promoter: 401 – 1444, Luc: 1446 – 3221, Terminator: 3222 - 3506	Level 1 position 1	BiP	Kanamycin	NA	CTAAATTGTAAGCGTTAATATTTTGTTAAAATTCGCGTTAAATTTTTGTTAAATCAGCTCATTTTTTAACCAATAGGCCGAAATCGGCAAAATCCCTTATAAATCAAAAGAATAGACCGAGATAGGGTTGAGTGGCCGCTACAGGGCGCTCCCATTCGCCATTCAGGCTGCGCAACTGTTGGGAAGGGCGTTTCGGTGCGGGCCTCTTCGCTATTACGCCAGCTGGCGAAAGGGGGATGTGCTGCAAGGCGATTAAGTTGGGTAACGCCAGGGTTTTCCCAGTCACGACGTTGTAAAACGACGGCCAGTGAGCGCGACGTAATACGACTCACTATAGGGCGAATTGAAGGAAGGCCGTCAAGGCCACGTGTCTTGTCCAGGCGCGCCAGAAGACAATGC…
pRFW_Pm_L1_LUC9	Level 1 position 1	Luciferase expression by MOE promoter and MOE terminator sequences	Firefly luciferase	MOE promoter: 405 – 1502, Luc: 1503 – 3278, Terminator: 3279 – 3561	Level 1 position 1	MOE	Kanamycin	NA	CTAAATTGTAAGCGTTAATATTTTGTTAAAATTCGCGTTAAATTTTTGTTAAATCAGCTCATTTTTTAACCAATAGGCCGAAATCGGCAAAATCCCTTATAAATCAAAAGAATAGACCGAGATAGGGTTGAGTGGCCGCTACAGGGCGCTCCCATTCGCCATTCAGGCTGCGCAACTGTTGGGAAGGGCGTTTCGGTGCGGGCCTCTTCGCTATTACGCCAGCTGGCGAAAGGGGGATGTGCTGCAAGGCGATTAAGTTGGGTAACGCCAGGGTTTTCCCAGTCACGACGTTGTAAAACGACGGCCAGTGAGCGCGACGTAATACGACTCACTATAGGGCGAATTGAAGGAAGGCCGTCAAGGCCACGTGTCTTGTCCAGGCGCGCCAGAAGACAATGC…
pRFW_Pm_L1_LUC10	Level 1 position 1	Luciferase expression by novel promoter and MOE terminator sequences	Firefly luciferase	GAPDH promoter: 405 – 707, Luc: 708 – 2483, Terminator: 2484 - 2768	Level 1 position 1	GAPDH	Kanamycin	NA	CTAAATTGTAAGCGTTAATATTTTGTTAAAATTCGCGTTAAATTTTTGTTAAATCAGCTCATTTTTTAACCAATAGGCCGAAATCGGCAAAATCCCTTATAAATCAAAAGAATAGACCGAGATAGGGTTGAGTGGCCGCTACAGGGCGCTCCCATTCGCCATTCAGGCTGCGCAACTGTTGGGAAGGGCGTTTCGGTGCGGGCCTCTTCGCTATTACGCCAGCTGGCGAAAGGGGGATGTGCTGCAAGGCGATTAAGTTGGGTAACGCCAGGGTTTTCCCAGTCACGACGTTGTAAAACGACGGCCAGTGAGCGCGACGTAATACGACTCACTATAGGGCGAATTGAAGGAAGGCCGTCAAGGCCACGTGTCTTGTCCAGGCGCGCCAGAAGACAATGC…
pRFW_Pm_L1_LUC11	Level 1 position 3	Luciferase expression by novel promoter and MOE terminator sequences	Firefly luciferase	HSP90 promoter: 405 – 736, Luc: 737 – 2513, Terminator: 2514 - 2798	Level 1 position 3	HSP90	Kanamycin	NA	CTAAATTGTAAGCGTTAATATTTTGTTAAAATTCGCGTTAAATTTTTGTTAAATCAGCTCATTTTTTAACCAATAGGCCGAAATCGGCAAAATCCCTTATAAATCAAAAGAATAGACCGAGATAGGGTTGAGTGGCCGCTACAGGGCGCTCCCATTCGCCATTCAGGCTGCGCAACTGTTGGGAAGGGCGTTTCGGTGCGGGCCTCTTCGCTATTACGCCAGCTGGCGAAAGGGGGATGTGCTGCAAGGCGATTAAGTTGGGTAACGCCAGGGTTTTCCCAGTCACGACGTTGTAAAACGACGGCCAGTGAGCGCGACGTAATACGACTCACTATAGGGCGAATTGAAGGAAGGCCGTCAAGGCCACGTGTCTTGTCCAGGCGCGCCAGAAGACAAACT…
pRFW_Pm_L1_LUC12	Level 1 position 1	Bidirectional PRDX promoter sequence drives expression of luciferase and puromycin genes	Firefly luciferase, Puromycin N-acetyltransferase	Terminator (reverse comp): 405 – 686, Luc (reverse comp): 687 – 2462, rPRDX promoter: 2463 – 3174, PAC: 3175 – 3774, Terminator: 3775 - 4056	Level 1 position 1	rPRDX	Spectinomycin	puromycin	CTAAATTGTAAGCGTTAATATTTTGTTAAAATTCGCGTTAAATTTTTGTTAAATCAGCTCATTTTTTAACCAATAGGCCGAAATCGGCAAAATCCCTTATAAATCAAAAGAATAGACCGAGATAGGGTTGAGTGGCCGCTACAGGGCGCTCCCATTCGCCATTCAGGCTGCGCAACTGTTGGGAAGGGCGTTTCGGTGCGGGCCTCTTCGCTATTACGCCAGCTGGCGAAAGGGGGATGTGCTGCAAGGCGATTAAGTTGGGTAACGCCAGGGTTTTCCCAGTCACGACGTTGTAAAACGACGGCCAGTGAGCGCGACGTAATACGACTCACTATAGGGCGAATTGAAGGAAGGCCGTCAAGGCCACGTGTCTTGTCCAGGCGCGCCAGAAGACAATGC…
pRFW_Pm_L1_MOE1	Level 1 position 1	MOE-mCherry expression by MOE regulatory sequences	MOE-CT-mCherry fusion protein	MOE promoter: 405 – 1502, MOE: 1503 – 1906, mCherry: 1907 – 2621, Terminator: 2626 - 2907	Level 1 position 1	MOE	Kanamycin	NA	CTAAATTGTAAGCGTTAATATTTTGTTAAAATTCGCGTTAAATTTTTGTTAAATCAGCTCATTTTTTAACCAATAGGCCGAAATCGGCAAAATCCCTTATAAATCAAAAGAATAGACCGAGATAGGGTTGAGTGGCCGCTACAGGGCGCTCCCATTCGCCATTCAGGCTGCGCAACTGTTGGGAAGGGCGTTTCGGTGCGGGCCTCTTCGCTATTACGCCAGCTGGCGAAAGGGGGATGTGCTGCAAGGCGATTAAGTTGGGTAACGCCAGGGTTTTCCCAGTCACGACGTTGTAAAACGACGGCCAGTGAGCGCGACGTAATACGACTCACTATAGGGCGAATTGAAGGAAGGCCGTCAAGGCCACGTGTCTTGTCCAGGCGCGCCAGAAGACAATGC…
pRFW_Pm_L1_MOE2	Level 1 position 2	MOE-mCherry expression by MOE regulatory sequences	MOE-CT-mCherry fusion protein	MOE promoter: 393 – 1489, MOE: 1494 – 1894, mCherry: 1899 – 2609, Terminator: 2614 – 2895	Level 1 position 2	MOE	Kanamycin	NA	CTAAATTGTAAGCGTTAATATTTTGTTAAAATTCGCGTTAAATTTTTGTTAAATCAGCTCATTTTTTAACCAATAGGCCGAAATCGGCAAAATCCCTTATAAATCAAAAGAATAGACCGAGATAGGGTTGAGTGGCCGCTACAGGGCGCTCCCATTCGCCATTCAGGCTGCGCAACTGTTGGGAAGGGCGTTTCGGTGCGGGCCTCTTCGCTATTACGCCAGCTGGCGAAAGGGGGATGTGCTGCAAGGCGATTAAGTTGGGTAACGCCAGGGTTTTCCCAGTCACGACGTTGTAAAACGACGGCCAGTGAGCGCGACGTAATACGACTCACTATAGGGCGAATTGAAGGAAGGCCGTCAAGGCCTAGGCGCGCCAGAAGACAAGCAAGGAGCTCGTAA…
pRFW_Pm_L1_PAC1	Level 1 position 1	puromycin N-acetyltransferase expression by MOE regulatory sequences	Puromycin N-acetyltransferase	MOE promoter: 405 – 1501, PAC: 1506 – 2102, Terminator: 2107 – 2394	Level 1 position 1	MOE	Kanamycin	puromycin	CTAAATTGTAAGCGTTAATATTTTGTTAAAATTCGCGTTAAATTTTTGTTAAATCAGCTCATTTTTTAACCAATAGGCCGAAATCGGCAAAATCCCTTATAAATCAAAAGAATAGACCGAGATAGGGTTGAGTGGCCGCTACAGGGCGCTCCCATTCGCCATTCAGGCTGCGCAACTGTTGGGAAGGGCGTTTCGGTGCGGGCCTCTTCGCTATTACGCCAGCTGGCGAAAGGGGGATGTGCTGCAAGGCGATTAAGTTGGGTAACGCCAGGGTTTTCCCAGTCACGACGTTGTAAAACGACGGCCAGTGAGCGCGACGTAATACGACTCACTATAGGGCGAATTGAAGGAAGGCCGTCAAGGCCACGTGTCTTGTCCAGGCGCGCCAGAAGACAATGC…
pRFW_Pm_L1_PAC2	Level 1 position 2	puromycin N-acetyltransferase expression by MOE regulatory sequences	Puromycin N-acetyltransferase	MOE promoter: 389 – 1489, PAC: 1494 – 2090, Terminator: 2095 - 2381	Level 1 position 2	MOE	Kanamycin	puromycin	CTAAATTGTAAGCGTTAATATTTTGTTAAAATTCGCGTTAAATTTTTGTTAAATCAGCTCATTTTTTAACCAATAGGCCGAAATCGGCAAAATCCCTTATAAATCAAAAGAATAGACCGAGATAGGGTTGAGTGGCCGCTACAGGGCGCTCCCATTCGCCATTCAGGCTGCGCAACTGTTGGGAAGGGCGTTTCGGTGCGGGCCTCTTCGCTATTACGCCAGCTGGCGAAAGGGGGATGTGCTGCAAGGCGATTAAGTTGGGTAACGCCAGGGTTTTCCCAGTCACGACGTTGTAAAACGACGGCCAGTGAGCGCGACGTAATACGACTCACTATAGGGCGAATTGAAGGAAGGCCGTCAAGGCCTAGGCGCGCCAGAAGACAAGCAAGGAGCTCGTAA…
pRFW_Pm_L1_PAC3	Level 1 position 1	puromycin N-acetyltransferase expression by PRDX promoter and MOE terminator sequences	Puromycin N-acetyltransferase	PRDX promoter: 405 – 1071, PAC: 1076 – 1672, Terminator: 1677 – 1964	Level 1 position 1	fPRDX	Kanamycin	puromycin	CTAAATTGTAAGCGTTAATATTTTGTTAAAATTCGCGTTAAATTTTTGTTAAATCAGCTCATTTTTTAACCAATAGGCCGAAATCGGCAAAATCCCTTATAAATCAAAAGAATAGACCGAGATAGGGTTGAGTGGCCGCTACAGGGCGCTCCCATTCGCCATTCAGGCTGCGCAACTGTTGGGAAGGGCGTTTCGGTGCGGGCCTCTTCGCTATTACGCCAGCTGGCGAAAGGGGGATGTGCTGCAAGGCGATTAAGTTGGGTAACGCCAGGGTTTTCCCAGTCACGACGTTGTAAAACGACGGCCAGTGAGCGCGACGTAATACGACTCACTATAGGGCGAATTGAAGGAAGGCCGTCAAGGCCACGTGTCTTGTCCAGGCGCGCCAGAAGACAATGC…
pRFW_Pm_L1_BSR1	Level 1 position 1	Blasticidin-S deaminase expression by MOE regulatory sequences	Blasticidin-S deaminase	MOE promoter: 405 - 1501, BSR: 1506 – 1895, Terminator: 1900 – 2187	Level 1 position 1	MOE	Kanamycin	blasticidin S	CTAAATTGTAAGCGTTAATATTTTGTTAAAATTCGCGTTAAATTTTTGTTAAATCAGCTCATTTTTTAACCAATAGGCCGAAATCGGCAAAATCCCTTATAAATCAAAAGAATAGACCGAGATAGGGTTGAGTGGCCGCTACAGGGCGCTCCCATTCGCCATTCAGGCTGCGCAACTGTTGGGAAGGGCGTTTCGGTGCGGGCCTCTTCGCTATTACGCCAGCTGGCGAAAGGGGGATGTGCTGCAAGGCGATTAAGTTGGGTAACGCCAGGGTTTTCCCAGTCACGACGTTGTAAAACGACGGCCAGTGAGCGCGACGTAATACGACTCACTATAGGGCGAATTGAAGGAAGGCCGTCAAGGCCACGTGTCTTGTCCAGGCGCGCCAGAAGACAATGC…
pRFW_Pm_L1_BLE1	Level 1 position 1	Bleomycin resistance gene expression by MOE regulatory sequences	Bleomycin resistence gene	MOE promoter: 405 – 1501, BLE: 1506 – 1877, Terminator: 1882 – 2169	Level 1 position 1	MOE	Kanamycin	bleomycin	CTAAATTGTAAGCGTTAATATTTTGTTAAAATTCGCGTTAAATTTTTGTTAAATCAGCTCATTTTTTAACCAATAGGCCGAAATCGGCAAAATCCCTTATAAATCAAAAGAATAGACCGAGATAGGGTTGAGTGGCCGCTACAGGGCGCTCCCATTCGCCATTCAGGCTGCGCAACTGTTGGGAAGGGCGTTTCGGTGCGGGCCTCTTCGCTATTACGCCAGCTGGCGAAAGGGGGATGTGCTGCAAGGCGATTAAGTTGGGTAACGCCAGGGTTTTCCCAGTCACGACGTTGTAAAACGACGGCCAGTGAGCGCGACGTAATACGACTCACTATAGGGCGAATTGAAGGAAGGCCGTCAAGGCCACGTGTCTTGTCCAGGCGCGCCAGAAGACAATGC…
pRFW_Pm_L1_BSR2	Level 1 position 1	Blasticidin-S deaminase expression by MOE regulatory sequences	Blasticidin-S deaminase	MOE promoter: 405 - 925, BSR: 926 – 1319, Terminator: 1324 – 1605	Level 1 position 1	MOE-500	Kanamycin	blasticidin S	CTAAATTGTAAGCGTTAATATTTTGTTAAAATTCGCGTTAAATTTTTGTTAAATCAGCTCATTTTTTAACCAATAGGCCGAAATCGGCAAAATCCCTTATAAATCAAAAGAATAGACCGAGATAGGGTTGAGTGGCCGCTACAGGGCGCTCCCATTCGCCATTCAGGCTGCGCAACTGTTGGGAAGGGCGTTTCGGTGCGGGCCTCTTCGCTATTACGCCAGCTGGCGAAAGGGGGATGTGCTGCAAGGCGATTAAGTTGGGTAACGCCAGGGTTTTCCCAGTCACGACGTTGTAAAACGACGGCCAGTGAGCGCGACGTAATACGACTCACTATAGGGCGAATTGAAGGAAGGCCGTCAAGGCCACGTGTCTTGTCCAGGCGCGCCAGAAGACAATGC…
pRFW_Pm_L1_BLE2	Level 1 position 1	Bleomycin resistance gene expression by MOE regulatory sequences	Bleomycin resistence gene	MOE promoter: 405 – 925, BLE: 926 – 1301, Terminator: 1306 – 1587	Level 1 position 1	MOE-500	Kanamycin	bleomycin	CTAAATTGTAAGCGTTAATATTTTGTTAAAATTCGCGTTAAATTTTTGTTAAATCAGCTCATTTTTTAACCAATAGGCCGAAATCGGCAAAATCCCTTATAAATCAAAAGAATAGACCGAGATAGGGTTGAGTGGCCGCTACAGGGCGCTCCCATTCGCCATTCAGGCTGCGCAACTGTTGGGAAGGGCGTTTCGGTGCGGGCCTCTTCGCTATTACGCCAGCTGGCGAAAGGGGGATGTGCTGCAAGGCGATTAAGTTGGGTAACGCCAGGGTTTTCCCAGTCACGACGTTGTAAAACGACGGCCAGTGAGCGCGACGTAATACGACTCACTATAGGGCGAATTGAAGGAAGGCCGTCAAGGCCACGTGTCTTGTCCAGGCGCGCCAGAAGACAATGC…
pRFW_CEN-ARS_L1	Level 1 position 1	CEN6-ARS4 sequences derived from yeast artifical chromosome as in https://doi.org/10.3389/fbioe.2016.00065		CEN4-ARS6: 405 – 1123	Level 1 position 1	NA	Kanamycin	puromycin	CTAAATTGTAAGCGTTAATATTTTGTTAAAATTCGCGTTAAATTTTTGTTAAATCAGCTCATTTTTTAACCAATAGGCCGAAATCGGCAAAATCCCTTATAAATCAAAAGAATAGACCGAGATAGGGTTGAGTGGCCGCTACAGGGCGCTCCCATTCGCCATTCAGGCTGCGCAACTGTTGGGAAGGGCGTTTCGGTGCGGGCCTCTTCGCTATTACGCCAGCTGGCGAAAGGGGGATGTGCTGCAAGGCGATTAAGTTGGGTAACGCCAGGGTTTTCCCAGTCACGACGTTGTAAAACGACGGCCAGTGAGCGCGACGTAATACGACTCACTATAGGGCGAATTGAAGGAAGGCCGTCAAGGCCACGTGTCTTGTCCAGGCGCGCCAGAAGACAATGC…
pRFW_MOE-mCherry-T2A-PAC	Level 1 position 1	MOE-mCherry and Puromycin N-acetyltransferase expression linked by T2A peptide under MOE regulatory seqences	MOE-mCherry/ puromycin N-acetyltransferase	MOE promoter: 405 – 1501, MOE: 1506 – 1906, mCherry: 1911 – 2618, T2A: 2619- 2681, PAC: 2682 – 3281, Terminator: 3282 - 3568	Level 1 position 1	MOE	Kanamycin	puromycin	CTAAATTGTAAGCGTTAATATTTTGTTAAAATTCGCGTTAAATTTTTGTTAAATCAGCTCATTTTTTAACCAATAGGCCGAAATCGGCAAAATCCCTTATAAATCAAAAGAATAGACCGAGATAGGGTTGAGTGGCCGCTACAGGGCGCTCCCATTCGCCATTCAGGCTGCGCAACTGTTGGGAAGGGCGTTTCGGTGCGGGCCTCTTCGCTATTACGCCAGCTGGCGAAAGGGGGATGTGCTGCAAGGCGATTAAGTTGGGTAACGCCAGGGTTTTCCCAGTCACGACGTTGTAAAACGACGGCCAGTGAGCGCGACGTAATACGACTCACTATAGGGCGAATTGAAGGAAGGCCGTCAAGGCCACGTGTCTTGTCCAGGCGCGCCAGAAGACAATGC…
pRFW_MOE-mCherry-P2A-PAC	Level 1 position 1	MOE-mCherry and Puromycin N-acetyltransferase expression linked by P2A peptide under MOE regulatory seqences	MOE-mCherry/ puromycin N-acetyltransferase	MOE promoter: 405 – 1501, MOE: 1506 – 1906, mCherry: 1911 – 2618, P2A: 2619 – 2684, PAC: 2685 – 3284, Terminator: 3285 – 3571	Level 1 position 1	MOE	Kanamycin	puromycin	CTAAATTGTAAGCGTTAATATTTTGTTAAAATTCGCGTTAAATTTTTGTTAAATCAGCTCATTTTTTAACCAATAGGCCGAAATCGGCAAAATCCCTTATAAATCAAAAGAATAGACCGAGATAGGGTTGAGTGGCCGCTACAGGGCGCTCCCATTCGCCATTCAGGCTGCGCAACTGTTGGGAAGGGCGTTTCGGTGCGGGCCTCTTCGCTATTACGCCAGCTGGCGAAAGGGGGATGTGCTGCAAGGCGATTAAGTTGGGTAACGCCAGGGTTTTCCCAGTCACGACGTTGTAAAACGACGGCCAGTGAGCGCGACGTAATACGACTCACTATAGGGCGAATTGAAGGAAGGCCGTCAAGGCCACGTGTCTTGTCCAGGCGCGCCAGAAGACAATGC…
pRFW_IspD-mCherry-T2A-PAC	Level 1 position 1	IspD-mCherry and Puromycin N-acetyltransferase expression linked by T2A peptide under MOE regulatory seqences	IspD-mCherry/ puromycin N-acetyltransferase	MOE promoter: 405 – 1501, IspD: 1506 – 2932, mCherry: 2937 – 3644, T2A: 3645 – 3707, PAC: 3708 – 4307, Terminator: 4308 – 4594	Level 1 position 1	MOE	Kanamycin	puromycin	CTAAATTGTAAGCGTTAATATTTTGTTAAAATTCGCGTTAAATTTTTGTTAAATCAGCTCATTTTTTAACCAATAGGCCGAAATCGGCAAAATCCCTTATAAATCAAAAGAATAGACCGAGATAGGGTTGAGTGGCCGCTACAGGGCGCTCCCATTCGCCATTCAGGCTGCGCAACTGTTGGGAAGGGCGTTTCGGTGCGGGCCTCTTCGCTATTACGCCAGCTGGCGAAAGGGGGATGTGCTGCAAGGCGATTAAGTTGGGTAACGCCAGGGTTTTCCCAGTCACGACGTTGTAAAACGACGGCCAGTGAGCGCGACGTAATACGACTCACTATAGGGCGAATTGAAGGAAGGCCGTCAAGGCCACGTGTCTTGTCCAGGCGCGCCAGAAGACAATGC…
pRFW_IspD-mCherry-P2A-PAC	Level 1 position 1	IspD-mCherry and Puromycin N-acetyltransferase expression linked by P2A peptide under MOE regulatory seqences	IspD-mCherry/ puromycin N-acetyltransferase	MOE promoter: 405 – 1501, IspD: 1506 – 2932, mCherry: 2937 – 3644, P2A: 3645 – 3710, PAC: 3711 – 4310, Terminator: 4311 – 4597	Level 1 position 1	MOE	Kanamycin	puromycin	CTAAATTGTAAGCGTTAATATTTTGTTAAAATTCGCGTTAAATTTTTGTTAAATCAGCTCATTTTTTAACCAATAGGCCGAAATCGGCAAAATCCCTTATAAATCAAAAGAATAGACCGAGATAGGGTTGAGTGGCCGCTACAGGGCGCTCCCATTCGCCATTCAGGCTGCGCAACTGTTGGGAAGGGCGTTTCGGTGCGGGCCTCTTCGCTATTACGCCAGCTGGCGAAAGGGGGATGTGCTGCAAGGCGATTAAGTTGGGTAACGCCAGGGTTTTCCCAGTCACGACGTTGTAAAACGACGGCCAGTGAGCGCGACGTAATACGACTCACTATAGGGCGAATTGAAGGAAGGCCGTCAAGGCCACGTGTCTTGTCCAGGCGCGCCAGAAGACAATGC…
pRFW_Pm_L2_LUC1/PAC2	Level 2	Luciferase expression by novel promoter and MOE terminator sequences/puromycin N-acetyltransferase expression by MOE regulatory sequences	Firefly luciferase / puromycin N-acetyltransferase	H4 promoter: 392 – 1380, Luciferase: 1382 – 3161, Terminator: 3164 – 3452, MOE promoter: 3457 – 4557, PAC: 4562 – 5158, Terminator: 5163 – 5449, End linker pos 2: 5458 – 5477	Level 2	Histone H4	Ampicillin	puromycin	CTAAATTGTAAGCGTTAATATTTTGTTAAAATTCGCGTTAAATTTTTGTTAAATCAGCTCATTTTTTAACCAATAGGCCGAAATCGGCAAAATCCCTTATAAATCAAAAGAATAGACCGAGATAGGGTTGAGTGGCCGCTACAGGGCGCTCCCATTCGCCATTCAGGCTGCGCAACTGTTGGGAAGGGCGTTTCGGTGCGGGCCTCTTCGCTATTACGCCAGCTGGCGAAAGGGGGATGTGCTGCAAGGCGATTAAGTTGGGTAACGCCAGGGTTTTCCCAGTCACGACGTTGTAAAACGACGGCCAGTGAGCGCGACGTAATACGACTCACTATAGGGCGAATTGGCGGAAGGCCGTCAAGGCCTAGGCGCGCCAGGTCTCATGCCGGAGGATATGCG…
pRFW_Pm_L2_LUC2/PAC2	Level 2	Luciferase expression by novel promoter and MOE terminator sequences/puromycin N-acetyltransferase expression by MOE regulatory sequences	Firefly luciferase / puromycin N-acetyltransferase	SMC promoter: 392 – 1249, Luciferase: 1250 – 3030, Terminator: 3033 – 3321, MOE promoter: 3326 – 4426, PAC: 4431 – 5027, Terminator: 5032 – 5318, End linker pos 2: 5327 – 5346	Level 2	S5AR1p	Ampicillin	puromycin	CTAAATTGTAAGCGTTAATATTTTGTTAAAATTCGCGTTAAATTTTTGTTAAATCAGCTCATTTTTTAACCAATAGGCCGAAATCGGCAAAATCCCTTATAAATCAAAAGAATAGACCGAGATAGGGTTGAGTGGCCGCTACAGGGCGCTCCCATTCGCCATTCAGGCTGCGCAACTGTTGGGAAGGGCGTTTCGGTGCGGGCCTCTTCGCTATTACGCCAGCTGGCGAAAGGGGGATGTGCTGCAAGGCGATTAAGTTGGGTAACGCCAGGGTTTTCCCAGTCACGACGTTGTAAAACGACGGCCAGTGAGCGCGACGTAATACGACTCACTATAGGGCGAATTGGCGGAAGGCCGTCAAGGCCTAGGCGCGCCAGGTCTCATGCCGGAGCATTTTTA…
pRFW_Pm_L2_LUC3/PAC2	Level 2	Luciferase expression by novel promoter and MOE terminator sequences/puromycin N-acetyltransferase expression by MOE regulatory sequences	Firefly luciferase / puromycin N-acetyltransferase	Sec61a promoter: 392 – 919, Luciferase: 920 – 2700, Terminator: 2703 – 2991, MOE promoter: 2996 – 4096, PAC: 4101 – 4697, Terminator: 4702 – 4988, End linker pos 2: 4997 – 5016	Level 2	Sec61	Ampicillin	puromycin	CTAAATTGTAAGCGTTAATATTTTGTTAAAATTCGCGTTAAATTTTTGTTAAATCAGCTCATTTTTTAACCAATAGGCCGAAATCGGCAAAATCCCTTATAAATCAAAAGAATAGACCGAGATAGGGTTGAGTGGCCGCTACAGGGCGCTCCCATTCGCCATTCAGGCTGCGCAACTGTTGGGAAGGGCGTTTCGGTGCGGGCCTCTTCGCTATTACGCCAGCTGGCGAAAGGGGGATGTGCTGCAAGGCGATTAAGTTGGGTAACGCCAGGGTTTTCCCAGTCACGACGTTGTAAAACGACGGCCAGTGAGCGCGACGTAATACGACTCACTATAGGGCGAATTGGCGGAAGGCCGTCAAGGCCTAGGCGCGCCAGGTCTCATGCCGGAGGACGTTTG…
pRFW_Pm_L2_LUC4/PAC2	Level 2	Luciferase expression by novel promoter and MOE terminator sequences/puromycin N-acetyltransferase expression by MOE regulatory sequences	Firefly luciferase / puromycin N-acetyltransferase	GPI promoter: 392 – 1071, Luciferase: 1072 – 2852, Terminator: 2855 – 3143, MOE promoter: 3148 – 4248, PAC: 4253 – 4849, Terminator: 4854 – 5140, End linker pos 2: 5149 – 5158	Level 2	GPI	Ampicillin	puromycin	CTAAATTGTAAGCGTTAATATTTTGTTAAAATTCGCGTTAAATTTTTGTTAAATCAGCTCATTTTTTAACCAATAGGCCGAAATCGGCAAAATCCCTTATAAATCAAAAGAATAGACCGAGATAGGGTTGAGTGGCCGCTACAGGGCGCTCCCATTCGCCATTCAGGCTGCGCAACTGTTGGGAAGGGCGTTTCGGTGCGGGCCTCTTCGCTATTACGCCAGCTGGCGAAAGGGGGATGTGCTGCAAGGCGATTAAGTTGGGTAACGCCAGGGTTTTCCCAGTCACGACGTTGTAAAACGACGGCCAGTGAGCGCGACGTAATACGACTCACTATAGGGCGAATTGGCGGAAGGCCGTCAAGGCCTAGGCGCGCCAGGTCTCATGCCGGAGGACCTGTA…
pRFW_Pm_L2_LUC5/PAC2	Level 2	Luciferase expression by novel promoter and MOE terminator sequences/puromycin N-acetyltransferase expression by MOE regulatory sequences	Firefly luciferase / puromycin N-acetyltransferase	SOD promoter: 392 – 1294, Luciferase: 1295 – 3075, Terminator: 3078 – 3366, MOE promoter: 3371 – 4471, PAC: 4476 – 5072, Terminator: 5077 – 5363, End linker pos 2: 5372 – 5391	Level 2	SOD	Ampicillin	puromycin	CTAAATTGTAAGCGTTAATATTTTGTTAAAATTCGCGTTAAATTTTTGTTAAATCAGCTCATTTTTTAACCAATAGGCCGAAATCGGCAAAATCCCTTATAAATCAAAAGAATAGACCGAGATAGGGTTGAGTGGCCGCTACAGGGCGCTCCCATTCGCCATTCAGGCTGCGCAACTGTTGGGAAGGGCGTTTCGGTGCGGGCCTCTTCGCTATTACGCCAGCTGGCGAAAGGGGGATGTGCTGCAAGGCGATTAAGTTGGGTAACGCCAGGGTTTTCCCAGTCACGACGTTGTAAAACGACGGCCAGTGAGCGCGACGTAATACGACTCACTATAGGGCGAATTGGCGGAAGGCCGTCAAGGCCTAGGCGCGCCAGGTCTCATGCCGGAGCCTTTGCA…
pRFW_Pm_L2_LUC6/PAC2	Level 2	Luciferase expression by novel promoter and MOE terminator sequences/puromycin N-acetyltransferase expression by MOE regulatory sequences	Firefly luciferase / puromycin N-acetyltransferase	MDH promoter: 392 – 909, Luciferase: 910 – 2686, Terminator: 2691 – 2981, MOE promoter: 2986 – 4086, PAC: 4091 – 4687, Terminator: 4692 – 4978, End linker pos 2: 4987 – 5006	Level 2	MDH	Ampicillin	puromycin	CTAAATTGTAAGCGTTAATATTTTGTTAAAATTCGCGTTAAATTTTTGTTAAATCAGCTCATTTTTTAACCAATAGGCCGAAATCGGCAAAATCCCTTATAAATCAAAAGAATAGACCGAGATAGGGTTGAGTGGCCGCTACAGGGCGCTCCCATTCGCCATTCAGGCTGCGCAACTGTTGGGAAGGGCGTTTCGGTGCGGGCCTCTTCGCTATTACGCCAGCTGGCGAAAGGGGGATGTGCTGCAAGGCGATTAAGTTGGGTAACGCCAGGGTTTTCCCAGTCACGACGTTGTAAAACGACGGCCAGTGAGCGCGACGTAATACGACTCACTATAGGGCGAATTGGCGGAAGGCCGTCAAGGCCTAGGCGCGCCAGGTCTCATGCCGGAGCATTGACT…
pRFW_Pm_L2_LUC7/PAC2	Level 2	Luciferase expression by novel promoter and MOE terminator sequences/puromycin N-acetyltransferase expression by MOE regulatory sequences	Firefly luciferase / puromycin N-acetyltransferase	PRDX promoter: 392 – 1062, Luciferase: 1063 – 2839, Terminator: 2844 – 3134, MOE promoter: 3139 – 4239, PAC: 4244 – 4840, Terminator: 4845 – 5131, End linker pos 2: 5140 – 5159	Level 2	PRDX	Ampicillin	puromycin	CTAAATTGTAAGCGTTAATATTTTGTTAAAATTCGCGTTAAATTTTTGTTAAATCAGCTCATTTTTTAACCAATAGGCCGAAATCGGCAAAATCCCTTATAAATCAAAAGAATAGACCGAGATAGGGTTGAGTGGCCGCTACAGGGCGCTCCCATTCGCCATTCAGGCTGCGCAACTGTTGGGAAGGGCGTTTCGGTGCGGGCCTCTTCGCTATTACGCCAGCTGGCGAAAGGGGGATGTGCTGCAAGGCGATTAAGTTGGGTAACGCCAGGGTTTTCCCAGTCACGACGTTGTAAAACGACGGCCAGTGAGCGCGACGTAATACGACTCACTATAGGGCGAATTGGCGGAAGGCCGTCAAGGCCTAGGCGCGCCAGGTCTCATGCCGGAGCTTACAAA…
pRFW_Pm_L2_LUC8/PAC2	Level 2	Luciferase expression by novel promoter and MOE terminator sequences/puromycin N-acetyltransferase expression by MOE regulatory sequences	Firefly luciferase / puromycin N-acetyltransferase	BiP promoter: 392 – 1434, Luciferase: 1435 – 3211, Terminator: 3216 – 3506, MOE promoter: 3511 – 4611, PAC: 4616 – 5212, Terminator: 5217 – 5503, End linker pos 2: 5512 – 5531	Level 2	BiP	Ampicillin	puromycin	CTAAATTGTAAGCGTTAATATTTTGTTAAAATTCGCGTTAAATTTTTGTTAAATCAGCTCATTTTTTAACCAATAGGCCGAAATCGGCAAAATCCCTTATAAATCAAAAGAATAGACCGAGATAGGGTTGAGTGGCCGCTACAGGGCGCTCCCATTCGCCATTCAGGCTGCGCAACTGTTGGGAAGGGCGTTTCGGTGCGGGCCTCTTCGCTATTACGCCAGCTGGCGAAAGGGGGATGTGCTGCAAGGCGATTAAGTTGGGTAACGCCAGGGTTTTCCCAGTCACGACGTTGTAAAACGACGGCCAGTGAGCGCGACGTAATACGACTCACTATAGGGCGAATTGGCGGAAGGCCGTCAAGGCCTAGGCGCGCCAGGTCTCATGCCGGAGGAGCTTCC…
pRFW_Pm_L2_LUC9/PAC2	Level 2	Luciferase expression by novel promoter and MOE terminator sequences/puromycin N-acetyltransferase expression by MOE regulatory sequences	Firefly luciferase / puromycin N-acetyltransferase	MOE promoter: 392 – 1488, Luciferase: 1489 – 3265, Terminator: 3270 – 3560, MOE promoter: 3565 – 4665, PAC: 4670 – 5266, Terminator: 5271 – 5557, End linker pos 2: 6085 – 6104	Level 2	MOE	Ampicillin	puromycin	CTAAATTGTAAGCGTTAATATTTTGTTAAAATTCGCGTTAAATTTTTGTTAAATCAGCTCATTTTTTAACCAATAGGCCGAAATCGGCAAAATCCCTTATAAATCAAAAGAATAGACCGAGATAGGGTTGAGTGGCCGCTACAGGGCGCTCCCATTCGCCATTCAGGCTGCGCAACTGTTGGGAAGGGCGTTTCGGTGCGGGCCTCTTCGCTATTACGCCAGCTGGCGAAAGGGGGATGTGCTGCAAGGCGATTAAGTTGGGTAACGCCAGGGTTTTCCCAGTCACGACGTTGTAAAACGACGGCCAGTGAGCGCGACGTAATACGACTCACTATAGGGCGAATTGGCGGAAGGCCGTCAAGGCCTAGGCGCGCCAGGTCTCATGCCGGAGCTCGTAAT…
pRFW_Pm_L2_LUC10/PAC2	Level 2	Luciferase expression by novel promoter and MOE terminator sequences/puromycin N-acetyltransferase expression by MOE regulatory sequences	Firefly luciferase / puromycin N-acetyltransferase	GAPDH promoter: 392 – 694, Luciferase: 695 – 2471, Terminator: 2476 – 2766, MOE promoter: 2771 – 3871, PAC: 3876 – 4472, Terminator: 4477 – 4763, End linker pos 2: 4772 – 4791	Level 2	GAPDH	Ampicillin	puromycin	CTAAATTGTAAGCGTTAATATTTTGTTAAAATTCGCGTTAAATTTTTGTTAAATCAGCTCATTTTTTAACCAATAGGCCGAAATCGGCAAAATCCCTTATAAATCAAAAGAATAGACCGAGATAGGGTTGAGTGGCCGCTACAGGGCGCTCCCATTCGCCATTCAGGCTGCGCAACTGTTGGGAAGGGCGTTTCGGTGCGGGCCTCTTCGCTATTACGCCAGCTGGCGAAAGGGGGATGTGCTGCAAGGCGATTAAGTTGGGTAACGCCAGGGTTTTCCCAGTCACGACGTTGTAAAACGACGGCCAGTGAGCGCGACGTAATACGACTCACTATAGGGCGAATTGGCGGAAGGCCGTCAAGGCCTAGGCGCGCCAGGTCTCATGCCGGAGGGGACGGC…
pRFW_Pm_L2_MOE1/PAC2/LUC11	Level 2	Luciferase expression by novel promoter and MOE terminator sequences/puromycin N-acetyltransferase expression by MOE regulatory sequences	Firefly luciferase / puromycin N-acetyltransferase	MOE promoter: 392 – 1488, MOE: 1493 – 1893, mCherry: 1898 – 2608, Terminator: 2613 – 2899, MOE promoter: 2912 – 4008, PAC: 4013 – 4609, Terminator: 4614 – 4900, HSP90 promoter: 4913 – 5246, Luciferase: 5251 – 7023, Terminator: 7028 – 7318, End linker pos 3: 7323 – 7342	Level 2	HSP90	Ampicillin	puromycin	CTAAATTGTAAGCGTTAATATTTTGTTAAAATTCGCGTTAAATTTTTGTTAAATCAGCTCATTTTTTAACCAATAGGCCGAAATCGGCAAAATCCCTTATAAATCAAAAGAATAGACCGAGATAGGGTTGAGTGGCCGCTACAGGGCGCTCCCATTCGCCATTCAGGCTGCGCAACTGTTGGGAAGGGCGTTTCGGTGCGGGCCTCTTCGCTATTACGCCAGCTGGCGAAAGGGGGATGTGCTGCAAGGCGATTAAGTTGGGTAACGCCAGGGTTTTCCCAGTCACGACGTTGTAAAACGACGGCCAGTGAGCGCGACGTAATACGACTCACTATAGGGCGAATTGGCGGAAGGCCGTCAAGGCCTAGGCGCGCCAGGTCTCATGCCGGAGCTCGTAAT…
pRFW_Pm_L2_LUC9/MOE2	Level 2	Luciferase expression by MOE regulatory sequences/MOE-mCherry expression by MOE regulatory sequences	Firefly luciferase/ MOE-CT-mCherry fusion protein	MOE promoter: 392 – 1488, Luciferase: 1489 – 3265, Terminator: 3270 – 3560, MOE promoter: 3565 – 4665, MOE: 4670 – 5070, mCherry: 5075 – 5785, Terminator: 5790 – 6076, End linker pos 2: 6085 – 6104	Level 2	MOE	Ampicillin	NA	CTAAATTGTAAGCGTTAATATTTTGTTAAAATTCGCGTTAAATTTTTGTTAAATCAGCTCATTTTTTAACCAATAGGCCGAAATCGGCAAAATCCCTTATAAATCAAAAGAATAGACCGAGATAGGGTTGAGTGGCCGCTACAGGGCGCTCCCATTCGCCATTCAGGCTGCGCAACTGTTGGGAAGGGCGTTTCGGTGCGGGCCTCTTCGCTATTACGCCAGCTGGCGAAAGGGGGATGTGCTGCAAGGCGATTAAGTTGGGTAACGCCAGGGTTTTCCCAGTCACGACGTTGTAAAACGACGGCCAGTGAGCGCGACGTAATACGACTCACTATAGGGCGAATTGGCGGAAGGCCGTCAAGGCCTAGGCGCGCCAGGTCTCATGCCGGAGCTCGTAAT…
pRFW_Pm_L2_PAC1/MOE2	Level 2	puromycin N-acetyltransferase expression by MOE regulatory sequences/ MOE-mCherry expression by MOE regulatory sequences	Puromycin N-acetyltransferase/ MOE-mCherry	MOE promoter: 392 – 1488, PAC: 1493 – 2089, Terminator: 2094 – 2384, MOE promoter: 2389 – 3489, MOE: 3494 – 3894, mCherry: 3899 – 4609, Terminator: 4614 – 4900, End linker pos 2: 4909 – 4928	Level 2	MOE	Ampicillin	puromycin	CTAAATTGTAAGCGTTAATATTTTGTTAAAATTCGCGTTAAATTTTTGTTAAATCAGCTCATTTTTTAACCAATAGGCCGAAATCGGCAAAATCCCTTATAAATCAAAAGAATAGACCGAGATAGGGTTGAGTGGCCGCTACAGGGCGCTCCCATTCGCCATTCAGGCTGCGCAACTGTTGGGAAGGGCGTTTCGGTGCGGGCCTCTTCGCTATTACGCCAGCTGGCGAAAGGGGGATGTGCTGCAAGGCGATTAAGTTGGGTAACGCCAGGGTTTTCCCAGTCACGACGTTGTAAAACGACGGCCAGTGAGCGCGACGTAATACGACTCACTATAGGGCGAATTGGCGGAAGGCCGTCAAGGCCTAGGCGCGCCAGGTCTCATGCCGGAGCTCGTAAT…
pRFW_Pm_L2_BSR1/MOE2	Level 2	Blasticidin S resistance gene expression by MOE regulatory sequences/MOE-mCherry expression by MOE regulatory sequences (proMOE500 and terMOE)		MOE promoter: 392 – 1492, BSR: 1494 – 1886, Terminator: 1891 – 2181, MOE promoter: 2186 – 2706, MOE: 2708 – 3111, mCherry: 3116 – 3826, Terminator: 3831 – 4117, End linker pos 2: 4121 - 4140	Level 2	MOE/MOE-500	Ampicillin	Blasticidin S	CTAAATTGTAAGCGTTAATATTTTGTTAAAATTCGCGTTAAATTTTTGTTAAATCAGCTCATTTTTTAACCAATAGGCCGAAATCGGCAAAATCCCTTATAAATCAAAAGAATAGACCGAGATAGGGTTGAGTGGCCGCTACAGGGCGCTCCCATTCGCCATTCAGGCTGCGCAACTGTTGGGAAGGGCGTTTCGGTGCGGGCCTCTTCGCTATTACGCCAGCTGGCGAAAGGGGGATGTGCTGCAAGGCGATTAAGTTGGGTAACGCCAGGGTTTTCCCAGTCACGACGTTGTAAAACGACGGCCAGTGAGCGCGACGTAATACGACTCACTATAGGGCGAATTGGCGGAAGGCCGTCAAGGCCTAGGCGCGCCAGGTCTCATGCCGGAGGGAGCTCG…
pRFW_Pm_L2_BLE1/MOE2	Level 2	Bleomycin resistance gene expression by MOE regulatory sequences/MOE-mCherry expression by MOE regulatory sequences (proMOE500 and terMOE)		MOE promoter: 392 – 1492, BLE: 1493 – 1868, Terminator: 1873 – 2163, MOE promoter: 2168 – 2688, MOE: 2690 – 3093, mCherry: 3098 – 3808, Terminator: 3813 – 4099, End linker pos 2: 4104 - 4123	Level 2	MOE/MOE-500	Ampicillin	Bleomycin	CTAAATTGTAAGCGTTAATATTTTGTTAAAATTCGCGTTAAATTTTTGTTAAATCAGCTCATTTTTTAACCAATAGGCCGAAATCGGCAAAATCCCTTATAAATCAAAAGAATAGACCGAGATAGGGTTGAGTGGCCGCTACAGGGCGCTCCCATTCGCCATTCAGGCTGCGCAACTGTTGGGAAGGGCGTTTCGGTGCGGGCCTCTTCGCTATTACGCCAGCTGGCGAAAGGGGGATGTGCTGCAAGGCGATTAAGTTGGGTAACGCCAGGGTTTTCCCAGTCACGACGTTGTAAAACGACGGCCAGTGAGCGCGACGTAATACGACTCACTATAGGGCGAATTGGCGGAAGGCCGTCAAGGCCTAGGCGCGCCAGGTCTCATGCCGGAGGGAGCTCG…
pRFW_Pm_L2_BSR1/MOE1	Level 2	Blasticidin S resistance gene expression by MOE regulatory sequences/MOE-mCherry expression by MOE regulatory sequences (proMOE1000 and terMOE)		MOE promoter: 392 – 1488, BSR: 1490 – 1882, Terminator: 1887 – 2177, MOE promoter: 2182 – 3282, MOE: 3284 – 3687, mCherry: 3692 – 4402, Terminator: 4407 – 4693, End linker pos 2: 4698 – 4717	Level 2	MOE	Ampicillin	Blasticidin S	CTAAATTGTAAGCGTTAATATTTTGTTAAAATTCGCGTTAAATTTTTGTTAAATCAGCTCATTTTTTAACCAATAGGCCGAAATCGGCAAAATCCCTTATAAATCAAAAGAATAGACCGAGATAGGGTTGAGTGGCCGCTACAGGGCGCTCCCATTCGCCATTCAGGCTGCGCAACTGTTGGGAAGGGCGTTTCGGTGCGGGCCTCTTCGCTATTACGCCAGCTGGCGAAAGGGGGATGTGCTGCAAGGCGATTAAGTTGGGTAACGCCAGGGTTTTCCCAGTCACGACGTTGTAAAACGACGGCCAGTGAGCGCGACGTAATACGACTCACTATAGGGCGAATTGGCGGAAGGCCGTCAAGGCCTAGGCGCGCCAGGTCTCATGCCGGAGCTCGTAAT…
pRFW_Pm_L2_BLE1/MOE1	Level 2	Bleomycin resistance gene expression by MOE regulatory sequences/MOE-mCherry expression by MOE regulatory sequences (proMOE1000 and terMOE)		MOE promoter: 392 – 1488, BLE: 1493 – 1864, Terminator: 1869 – 2159, MOE promoter: 2164 – 3264, MOE: 3269 – 3669, mCherry: 3674 – 4384, Terminator: 4389 – 4675, End linker pos 2: 4680 - 4699	Level 2	MOE	Ampicillin	Bleomycin	CTAAATTGTAAGCGTTAATATTTTGTTAAAATTCGCGTTAAATTTTTGTTAAATCAGCTCATTTTTTAACCAATAGGCCGAAATCGGCAAAATCCCTTATAAATCAAAAGAATAGACCGAGATAGGGTTGAGTGGCCGCTACAGGGCGCTCCCATTCGCCATTCAGGCTGCGCAACTGTTGGGAAGGGCGTTTCGGTGCGGGCCTCTTCGCTATTACGCCAGCTGGCGAAAGGGGGATGTGCTGCAAGGCGATTAAGTTGGGTAACGCCAGGGTTTTCCCAGTCACGACGTTGTAAAACGACGGCCAGTGAGCGCGACGTAATACGACTCACTATAGGGCGAATTGGCGGAAGGCCGTCAAGGCCTAGGCGCGCCAGGTCTCATGCCGGAGCTCGTAAT…
pRFW_Pm_L2_CENARS1/MOE2	Level 2	CEN-ARS sequence/ MOE-mCherry expression by MOE regulatory sequences	MOE-CT-mCherry fusion protein	CEN-ARS: 392 – 1110, MOE promoter: 1119 – 2219, MOE: 2224 – 2624, mCherry: 2629 – 3339, Terminator: 3344 – 3630, End linker pos 2: 3639 – 3658	Level 2	MOE	Ampicillin	NA	CTAAATTGTAAGCGTTAATATTTTGTTAAAATTCGCGTTAAATTTTTGTTAAATCAGCTCATTTTTTAACCAATAGGCCGAAATCGGCAAAATCCCTTATAAATCAAAAGAATAGACCGAGATAGGGTTGAGTGGCCGCTACAGGGCGCTCCCATTCGCCATTCAGGCTGCGCAACTGTTGGGAAGGGCGTTTCGGTGCGGGCCTCTTCGCTATTACGCCAGCTGGCGAAAGGGGGATGTGCTGCAAGGCGATTAAGTTGGGTAACGCCAGGGTTTTCCCAGTCACGACGTTGTAAAACGACGGCCAGTGAGCGCGACGTAATACGACTCACTATAGGGCGAATTGGCGGAAGGCCGTCAAGGCCTAGGCGCGCCAGGTCTCATGCCGGAGCTTCAGCG…
pRFW_Pm_L2_MOE1	Level 2	MOE-mCherry expression by MOE regulatory sequences	MOE-CT-mCherry fusion protein	MOE promoter: 392 – 1488, MOE: 1493 – 1893, mCherry: 1898 – 2608, Terminator: 2613 – 2899, End linker pos 1: 2908 –	Level 2	MOE	Ampicillin	NA	CTAAATTGTAAGCGTTAATATTTTGTTAAAATTCGCGTTAAATTTTTGTTAAATCAGCTCATTTTTTAACCAATAGGCCGAAATCGGCAAAATCCCTTATAAATCAAAAGAATAGACCGAGATAGGGTTGAGTGGCCGCTACAGGGCGCTCCCATTCGCCATTCAGGCTGCGCAACTGTTGGGAAGGGCGTTTCGGTGCGGGCCTCTTCGCTATTACGCCAGCTGGCGAAAGGGGGATGTGCTGCAAGGCGATTAAGTTGGGTAACGCCAGGGTTTTCCCAGTCACGACGTTGTAAAACGACGGCCAGTGAGCGCGACGTAATACGACTCACTATAGGGCGAATTGGCGGAAGGCCGTCAAGGCCTAGGCGCGCCAGGTCTCATGCCGGAGCTCGTAAT…
pRFW_Pm_MOE/GFP	NA (not GG plasmid)	MOE-eGFP expression by MOE regulatory sequences, as in 10.1016/j.molbiopara.2007.09.007	MOE-CT-eGFP fusion protein	MOE promoter: 2282 – 3380, MOE: 3402 – 3821, eGFP linker: 3840 – 3821, eGFP: 3855 – 4592, Terminator: 4656 – 4937		MOE	Ampicillin	NA	GACGAAAGGGCCTCGTGATACGCCTATTTTTATAGGTTAATGTCATGATAATAATGGTTTCTTAGACGTCAGGTGGCACTTTTCGGGGAAATGTGCGCGGAACCCCTATTTGTTTATTTTTCTAAATACATTCAAATATGTATCCGCTCATGAGACAATAACCCTGATAAATGCTTCAATAATATTGAAAAAGGAAGAGTATGAGTATTCAACATTTCCGTGTCGCCCTTATTCCCTTTTTTGCGGCATTTTGCCTTCCTGTTTTTGCTCACCCAGAAACGCTGGTGAAAGTAAAAGATGCTGAAGATCAGTTGGGTGCACGAGTGGGTTACATCGAACTGGATCTCAACAGCGGTAAGATCCTTGAGAGTTTTCGCCCCGAAGAACGTTTTCCAATGA…
IspD CDS	IspD synthetic gene string	IspD coding region compatible with CT tagging, synthetic gene fragment used as PCR template	IspD						AATGGTTAAACCCGTTGTTATTAATGATAGGAGTAGAGCCCGCTCCTCCCCTTTACTAGGGTCGTCTGTACTAATCTTAGTACTCTTTATTATACTACTACTACTAATCGTAATACCTTATAACAACGAATACAATCCATCATCATCATTATTTGTCAACAACACCATATCAACACTAAGCACTACAGATGGTAGTAGTAGGCACTCACACTTCCTATCACATCATAAGAGGAGTAATATGTCGGCGGCGGCGGCGGACAACCATTACAACAACGTGGGTTTATTATCTAACCATATTATGACCATAATTACAAACATGAATAGGAGTATATTATACCTGAGCACCATTCTTGGTATACTATCAATCGGGCATAGGATACGGCAAAGGAAAGCTACGAA…
Golden Gate acceptor vectors	Addgene ID
Level 0 universal acceptor vector	pAGM9121	Create Level 0 parts					Spectinomycin
Level 0 acceptor vector_prom	pICH41295	Clone promoter sequence into Level 0 acceptor. Overhangs GGAG-AATG					Spectinomycin
Level 0 acceptor vector_CDSct	pAGM1287	Clone CDS sequence into Level 0 acceptor. Overhangs AATG-TTCG, compatible with C-terminal reporter.					Spectinomycin
Level 0 acceptor vector_CDS	pICH41308	Clone CDS sequence into Level 0 acceptor. Overhangs AATG-GCTT.					Spectinomycin
Level 0 acceptor vector_term	pICH41276	Clone terminator sequences into Level 0 acceptor. Overhangs GCTT-CGCT					Spectinomycin
Level 0 acceptor vector_CT	pAGM1301	C-terminal tag					Spectinomycin
Level 1 position 1		Enable assembly of level 0 parts		BpiI: 389-394, BsaI: 406-411, BsaI: 866-871, BpiI: 883-888			Kanamycin		CTAAATTGTAAGCGTTAATATTTTGTTAAAATTCGCGTTAAATTTTTGTTAAATCAGCTCATTTTTTAACCAATAGGCCGAAATCGGCAAAATCCCTTATAAATCAAAAGAATAGACCGAGATAGGGTTGAGTGGCCGCTACAGGGCGCTCCCATTCGCCATTCAGGCTGCGCAACTGTTGGGAAGGGCGTTTCGGTGCGGGCCTCTTCGCTATTACGCCAGCTGGCGAAAGGGGGATGTGCTGCAAGGCGATTAAGTTGGGTAACGCCAGGGTTTTCCCAGTCACGACGTTGTAAAACGACGGCCAGTGAGCGCGACGTAATACGACTCACTATAGGGCGAATTGAAGGAAGGCCGTCAAGGCCACGTGTCTTGTCCAGGCGCGCCAGAAGACAATGC…
Level 1 position 2		Enable assembly of level 0 parts		BpiI: 377-382, BsaI: 394-399; BsaI: 854-859; BpiI: 871-876			Kanamycin		CTAAATTGTAAGCGTTAATATTTTGTTAAAATTCGCGTTAAATTTTTGTTAAATCAGCTCATTTTTTAACCAATAGGCCGAAATCGGCAAAATCCCTTATAAATCAAAAGAATAGACCGAGATAGGGTTGAGTGGCCGCTACAGGGCGCTCCCATTCGCCATTCAGGCTGCGCAACTGTTGGGAAGGGCGTTTCGGTGCGGGCCTCTTCGCTATTACGCCAGCTGGCGAAAGGGGGATGTGCTGCAAGGCGATTAAGTTGGGTAACGCCAGGGTTTTCCCAGTCACGACGTTGTAAAACGACGGCCAGTGAGCGCGACGTAATACGACTCACTATAGGGCGAATTGAAGGAAGGCCGTCAAGGCCTAGGCGCGCCAGAAGACAAGCAAGGAGCGAGACC…
Level 1 position 3		Enable assembly of level 0 parts		BpiI: 389-394, BsaI: 406-411, BsaI: 866-871, BpiI: 883-888			Kanamycin		CTAAATTGTAAGCGTTAATATTTTGTTAAAATTCGCGTTAAATTTTTGTTAAATCAGCTCATTTTTTAACCAATAGGCCGAAATCGGCAAAATCCCTTATAAATCAAAAGAATAGACCGAGATAGGGTTGAGTGGCCGCTACAGGGCGCTCCCATTCGCCATTCAGGCTGCGCAACTGTTGGGAAGGGCGTTTCGGTGCGGGCCTCTTCGCTATTACGCCAGCTGGCGAAAGGGGGATGTGCTGCAAGGCGATTAAGTTGGGTAACGCCAGGGTTTTCCCAGTCACGACGTTGTAAAACGACGGCCAGTGAGCGCGACGTAATACGACTCACTATAGGGCGAATTGAAGGAAGGCCGTCAAGGCCACGTGTCTTGTCCAGGCGCGCCAGAAGACAAACT…
Level 2		Enable assembly of level 1 parts		BsaI: 377-382, BpiI: 390-395, BpiI: 850-855			Ampicillin		CTAAATTGTAAGCGTTAATATTTTGTTAAAATTCGCGTTAAATTTTTGTTAAATCAGCTCATTTTTTAACCAATAGGCCGAAATCGGCAAAATCCCTTATAAATCAAAAGAATAGACCGAGATAGGGTTGAGTGGCCGCTACAGGGCGCTCCCATTCGCCATTCAGGCTGCGCAACTGTTGGGAAGGGCGTTTCGGTGCGGGCCTCTTCGCTATTACGCCAGCTGGCGAAAGGGGGATGTGCTGCAAGGCGATTAAGTTGGGTAACGCCAGGGTTTTCCCAGTCACGACGTTGTAAAACGACGGCCAGTGAGCGCGACGTAATACGACTCACTATAGGGCGAATTGGCGGAAGGCCGTCAAGGCCTAGGCGCGCCAGGTCTCATGCCTTGTCTTCGGCA…
End linker pos 1	pICH41722	Enable assembly of level 1 parts					Spectinomycin
End linker pos 2	pICH41744	Enable assembly of level 1 parts					Spectinomycin
End linker pos 3	pICH41766	Enable assembly of level 1 parts					Spectinomycin
